# Gene knockdown via electroporation of short hairpin RNAs in embryos of the marine hydroid *Hydractinia symbiolongicarpus*

**DOI:** 10.1101/2020.04.07.030296

**Authors:** Gonzalo Quiroga-Artigas, Alexandrea Duscher, Katelyn Lundquist, Justin Waletich, Christine E. Schnitzler

## Abstract

Performing gene function analyses in a broad range of research organisms is crucial for understanding the biological functions of genes and their evolution. Recent studies have shown that short hairpin RNAs (shRNAs) can induce gene-specific knockdowns in two cnidarian species. We have developed a detailed, straightforward, and scalable method to deliver shRNAs into fertilized eggs of the hydrozoan cnidarian *Hydractinia symbiolongicarpus* via electroporation, yielding gene-targeted knockdowns that can be assessed throughout embryogenesis, larval settlement, and metamorphosis. Our electroporation protocol allows for the transfection of shRNAs into hundreds of fertilized *H*.*symbiolongicarpus* eggs simultaneously with minimal embryo death and no long-term harmful consequences on the developing animals. We show RT-qPCR and detailed phenotypic evidence of our method successfully inducing significant knockdowns of an exogenous gene (*eGFP*) and an endogenous gene (*Nanos2*). We also provide visual confirmation of successful shRNA transfection inside embryos through electroporation. This is the first time that electroporation as a delivery system has been developed for *Hydractinia*. Our detailed protocol for electroporation of shRNAs in *H. symbiolongicarpus* embryos constitutes an important experimental resource for the hydrozoan community while also serving as a successful model for the development of similar methods for interrogating gene function in other marine invertebrates.
