## Supplementary material for "Gene knockdown via electroporation of short hairpin RNAs in embryos of the marine hydroid *Hydractinia symbiolongicarpus*": Supp Table S1

### Sheet: shRNA Oligonucleotides
Oligo name	Sequence (5'-3')	Oligo length (bp)
Scrambled_For	TAATACGACTCACTATAGAGATCGTCCCTCACTCTATTCAAGAGATAGAGTGAGGGACGATCTCTT	66
Scrambled_Rev	AAGAGATCGTCCCTCACTCTATCTCTTGAATAGAGTGAGGGACGATCTCTATAGTGAGTCGTATTA	66
eGFP_1_For	TAATACGACTCACTATAGTGAAGGTGATGCAACATATTCAAGAGATATGTTGCATCACCTTCACTT	66
eGFP_1_Rev	AAGTGAAGGTGATGCAACATATCTCTTGAATATGTTGCATCACCTTCACTATAGTGAGTCGTATTA	66
eGFP_2_For	TAATACGACTCACTATAGCCAACACTTGTCACTACTTTCAAGAGAAGTAGTGACAAGTGTTGGCTT	66
eGFP_2_Rev	AAGCCAACACTTGTCACTACTTCTCTTGAAAGTAGTGACAAGTGTTGGCTATAGTGAGTCGTATTA	66
eGFP_3_For	TAATACGACTCACTATAGCGTTCAACTAGCAGACCATTCAAGAGATGGTCTGCTAGTTGAACGCTT	66
eGFP_3_Rev	AAGCGTTCAACTAGCAGACCATCTCTTGAATGGTCTGCTAGTTGAACGCTATAGTGAGTCGTATTA	66
Nanos2_1_For	TAATACGACTCACTATAGGAAGATAATCCCTTGTTATTCAAGAGATAACAAGGGATTATCTTCCTT	66
Nanos2_1_Rev	AAGGAAGATAATCCCTTGTTATCTCTTGAATAACAAGGGATTATCTTCCTATAGTGAGTCGTATTA	66
Nanos2_2_For	TAATACGACTCACTATAGCGATGAGAGATCACATTATTCAAGAGATAATGTGATCTCTCATCGCTT	66
Nanos2_2_Rev	AAGCGATGAGAGATCACATTATCTCTTGAATAATGTGATCTCTCATCGCTATAGTGAGTCGTATTA	66
Nanos2_3_For	TAATACGACTCACTATAGCCAAGATCGTCAACTTCATTCAAGAGATGAAGTTGACGATCTTGGCTT	66
Nanos2_3_Rev	AAGCCAAGATCGTCAACTTCATCTCTTGAATGAAGTTGACGATCTTGGCTATAGTGAGTCGTATTA	66
	Green: T7 RNA Polymerase Promoter
	Blue: Hairpin Loop Linker
	Red: Additional TT/AA at the 3' ends
	Black: Forward and reverse strands of the 19 nucleotides-long siRNAs

### Sheet: RT-qPCR Primers
Gene name	Sequence	Length (bp)	Product Size (bp)
18s	ATTCCTAGTAAGCGCGAGTCATCAG	25	111
18s	CGCCAATCCGAAGATCTCACTAAAC	25	111
EF-1 alpha	GAAAGACCAAGTAACAAGCCCCTTC	25	128
EF-1 alpha	GCAAATGTAACGATCATACCAGGGG	25	128
eGFP	GGCCAACACTTGTCACTACTTTCTG	25	170
eGFP	CTTGACTTCAGCACGTGTCTTGTAG	25	170
Nanos2	AATCAGAGAGCGTTTATACCAGTCA	25	141
Nanos2	GATTCAACGGGCAATACTTTATCGT	25	141
