## Supplementary material for "Gene knockdown via electroporation of short hairpin RNAs in embryos of the marine hydroid *Hydractinia symbiolongicarpus*": Supp Table S2

### Sheet: eGFP shRNAs (single and mix)
1 eGFP shRNA at a time (300 ng/ul) vs eGFP shRNA mix
Condition	shRNA	Concentration (ng/ul)	Voltage (V)	Number of pulses	Pulse length (ms)	Electroporation medium	Fertilized embryos	Survivors Day 1	Survival Rate (%)
Non-electroporated	eGFP shRNA mix	3x300 = 900	none	none	none	15% Ficoll in MFSW	582	570	97.9381
Scrambled	Scrambled shRNA	900	25	1	25	15% Ficoll in MFSW	515	396	76.8932
eGFP shRNA 1	eGFP shRNA1	300	25	1	25	15% Ficoll in MFSW	712	563	79.073
eGFP shRNA 2	eGFP shRNA2	300	25	1	25	15% Ficoll in MFSW	573	433	75.5672
eGFP shRNA 3	eGFP shRNA3	300	25	1	25	15% Ficoll in MFSW	516	411	79.6512
eGFP shRNA mix	eGFP shRNA mix	3x300 = 900	25	1	25	15% Ficoll in MFSW	430	355	82.5581
1 eGFP shRNA at a time (900 ng/ul) vs eGFP shRNA mix
Condition	shRNA	Concentration (ng/ul)	Voltage (V)	Number of pulses	Pulse length (ms)	Electroporation medium	Fertilized embryos	Survivors Day 1	Survival Rate (%)
Non-electroporated	H2O	-	none	none	none	15% Ficoll in MFSW	585	585	100
Scrambled	Scrambled shRNA	900	25	1	25	15% Ficoll in MFSW	500	463	92.6
eGFP shRNA 1	eGFP shRNA1	900	25	1	25	15% Ficoll in MFSW	634	585	92.2713
eGFP shRNA 2	eGFP shRNA2	900	25	1	25	15% Ficoll in MFSW	554	538	97.1119
eGFP shRNA 3	eGFP shRNA3	900	25	1	25	15% Ficoll in MFSW	677	649	95.8641
eGFP shRNA mix	eGFP shRNA mix	3x300 = 900	25	1	25	15% Ficoll in MFSW	740	715	96.6216
Extra experiments with eGFP shRNA mix
Condition	shRNA	Concentration (ng/ul)	Voltage (V)	Number of pulses	Pulse length (ms)	Electroporation medium	Fertilized embryos	Survivors Day 1	Survival Rate (%)
Non-electroporated	eGFP shRNA mix	3x300 = 900	none	none	none	15% Ficoll in MFSW	884	872	98.6425
Scrambled	Scrambled shRNA	900	25	1	25	15% Ficoll in MFSW	783	632	80.7152
eGFP shRNA mix	eGFP shRNA mix	300 x 3 = 900	25	1	25	15% Ficoll in MFSW	782	613	78.3887
Condition	shRNA	Concentration (ng/ul)	Voltage (V)	Number of pulses	Pulse length (ms)	Electroporation medium	Fertilized embryos	Survivors Day 1	Survival Rate (%)
Non-electroporated	H2O	-	none	none	none	15% Ficoll in MFSW	814	773	94.9631
Scrambled	Scrambled shRNA	900	25	1	25	15% Ficoll in MFSW	643	560	87.0918
eGFP shRNA mix	eGFP shRNA mix	300 x 3 = 900	25	1	25	15% Ficoll in MFSW	819	735	89.7436
Condition	shRNA	Concentration (ng/ul)	Voltage (V)	Number of pulses	Pulse length (ms)	Electroporation medium	Fertilized embryos	Survivors Day 1	Survival Rate (%)
Non-electroporated	H2O	-	none	none	none	15% Ficoll in MFSW	757	755	99.7358
Scrambled	Scrambled shRNA	900	25	1	25	15% Ficoll in MFSW	740	621	83.9189
eGFP shRNA mix	eGFP shRNA mix	300 x 3 = 900	25	1	25	15% Ficoll in MFSW	886	686	77.4266
Long-Term Experiment
Condition	shRNA	Concentration (ng/ul)	Voltage (V)	Number of pulses	Pulse length (ms)	Electroporation medium	Fertilized embryos	Survivors Day 1	Survival Rate (%)
Non-electroporated	H2O	-	none	none	none	15% Ficoll in MFSW	256	249	97.2656
eGFP shRNA mix	eGFP shRNA mix	300 x 3 = 900	25	1	25	15% Ficoll in MFSW	218	190	87.156
Condition	shRNA	Concentration (ng/ul)	Voltage (V)	Number of pulses	Pulse length (ms)	Electroporation medium	Fertilized embryos	Survivors Day 2	Survival Rate (%)
Non-electroporated							256	233	91.0156
eGFP shRNA mix							218	163	74.7706
Condition	shRNA	Concentration (ng/ul)	Voltage (V)	Number of pulses	Pulse length (ms)	Electroporation medium	Fertilized embryos	Survivors Day 3	Survival Rate (%)
Non-electroporated							256	231	90.2344
eGFP shRNA mix							218	161	73.8532
Condition	shRNA	Concentration (ng/ul)	Voltage (V)	Number of pulses	Pulse length (ms)	Electroporation medium	Fertilized embryos	Primary Polyps (Day 4)	Metamorphosis Rate
Non-electroporated							256	178	77.0563
eGFP shRNA mix							218	126	78.2609
After this timepoint there was virtually no polyp death in neither of the 2 conditions throughout the 28 days that this experiment lasted

### Sheet: Nanos2 shRNA mix
Experiments with Nanos2 shRNA mix
Condition	shRNA	Concentration (ng/ul)	Voltage (V)	Number of pulses	Pulse length (ms)	Electroporation medium	Fertilized embryos	Survivors Day 1	Survival Rate (%)
Non-electroporated	Nanos2 shRNA mix	300 x 3 = 900	none	none	none	15% Ficoll in MFSW	657	627	95.4338
Scrambled	Scrambled shRNA	900	25	1	25	15% Ficoll in MFSW	548	404	73.7226
Nanos2 shRNA mix	Nanos2 shRNA mix	300 x 3 = 900	25	1	25	15% Ficoll in MFSW	623	500	80.2568
Condition	shRNA	Concentration (ng/ul)	Voltage (V)	Number of pulses	Pulse length (ms)	Electroporation medium	Fertilized embryos	Survivors Day 1	Survival Rate (%)
Non-electroporated	H2O	-	none	none	none	15% Ficoll in MFSW	679	645	94.9926
Scrambled	Scrambled shRNA	900	25	1	25	15% Ficoll in MFSW	788	582	73.8579
Nanos2 shRNA mix	Nanos2 shRNA mix	300 x 3 = 900	25	1	25	15% Ficoll in MFSW	736	561	76.2228
Condition	shRNA	Concentration (ng/ul)	Voltage (V)	Number of pulses	Pulse length (ms)	Electroporation medium	Fertilized embryos	Survivors Day 1	Survival Rate (%)
Non-electroporated	H2O	-	none	none	none	15% Ficoll in MFSW	599	580	96.828
Scrambled	Scrambled shRNA	900	25	1	25	15% Ficoll in MFSW	788	615	78.0457
Nanos2 shRNA mix	Nanos2 shRNA mix	300 x 3 = 900	25	1	25	15% Ficoll in MFSW	768	635	82.6823
